# Degenerated CRISPRs widely regulate Cas expression to balance immunity and cost

**DOI:** 10.1101/2023.03.10.532045

**Authors:** Chao Liu, Rui Wang, Jie Li, Feiyue Cheng, Xian Shu, Huiwei Zhao, Qiong Xue, Haiying Yu, Aici Wu, Lingyun Wang, Sushu Hu, Yihan Zhang, Jun Yang, Hua Xiang, Ming Li

**Affiliations:** CAS Key Laboratory of Microbial Physiological and Metabolic Engineering, State Key Laboratory of Microbial Resources, Institute of Microbiology, Chinese Academy of Sciences, Beijing, China; State Key Laboratory of Microbial Resources, Institute of Microbiology, Chinese Academy of Sciences, Beijing, China; College of Life Science, University of Chinese Academy of Sciences, Beijing, China; College of Plant Protection, Shandong Agricultural University, Taian, Shandong, China; School of life Sciences, Hebei University, Baoding, Hebei, China; Center for Life Science, School of Life Sciences, Yunnan University, Kunming, China

## Abstract

CRISPR RNAs (crRNAs) and Cas proteins together provide prokaryotes with adaptive immunity against genetic invaders. How Cas expression is fine-tuned to avoid energy burden while satisfying the dynamic need of crRNAs remains poorly understood. Here we experimentally demonstrated widespread degenerated mini-CRISPRs encode CreR (<u>C</u>as-<u>re</u>gulating) <u>R</u>NAs to mediate autorepression of type I-B, I-E and V-A Cas proteins, based on their partial complementarity to *cas* promoters. This autorepression decreases energy burden and autoimmune risks, thus mitigating the fitness cost on host cell, and remarkably, senses and responds to alterations in the volume of canonical crRNAs, which compete with CreR for Cas proteins. Moreover, CreR-guided Cas autorepression can be subverted by diverse anti-CRISPR (Acr) proteins that destruct Cas proteins, which in turn replenishes the weapon depot. Our data unveil a general degenerated crRNA-guided autorepression paradigm for diverse Cas effectors, which highlights the intricate (self-)regulation of CRISPR-Cas and its transcriptional counterstrategy against Acr attack.
