## Supplementary material for "Degenerated CRISPRs widely regulate Cas expression to balance immunity and cost": Table S1

### Sheet: Table S1
Table S1 Plasmids used in this study
Plasmids	Description	Figure(s)	Source
pWL502	Archaeal expression vector, carries the ori and AmpR	Figure 1	Our laboratory
pWL502 PcreT-gfp	pWL502 plasmid with PcreT promoter and gfp gene	Figure 1	This study
pWL502 Pcas8-gfp	pWL502 plasmid with Pcas8 promoter and gfp gene	Figure 1	This study
pWL502 PcreTtatam-gfp	pWL502 plasmid with PcreT promoter TATA boxes mutant and gfp gene	Figure 1	This study
pWL502 Pcas8tatam-gfp	pWL502 plasmid with Pcas8 promoter TATA boxes mutant and gfp gene	Figure 1	This study
pWL502 Pcas8brem-gfp	pWL502 plasmid with PcreT promoter BRE boxes mutant and gfp gene	Figure 1	This study
pWL502 m5 PcreT-gfp	pWL502 plasmid with Pcas8 promoter and seed m5 mutant and gfp gene	Figure 1	This study
pWL502 m10 PcreT-gfp	pWL502 plasmid with Pcas8 promoter and seed m10 mutant and gfp gene	Figure 1	This study
pWL502 m5 Pcas8-gfp	pWL502 plasmid with Pcas8 promoter and seed m5 mutant and gfp gene	Figure 1	This study
pWL502 m10 Pcas8-gfp	pWL502 plasmid with Pcas8 promoter and seed m10 mutant and gfp gene	Figure 1	This study
p PphaR-V10 and associated mutations	pWL502 plasmid with mini CRISPR RNA (with spacers V10)	Figure 2	This study
p PphaR-s13	pWL502 plasmid with mini CRISPR RNA (with spacers 13)	Figure 2	This study
p CIRPSR-IB	pWL502 plasmid with CRISPR RNA (form H. hispanica)	Figure 3	This study
p Leader CRISPR-IB	pWL502 plasmid with Leader CRISPR RNA (form H. hispanica)	Figure 3	This study
p PphaR-CRISPR-IB	pWL502 plasmid with phaR promtor and CRISPR RNA (form H. hispanica)	Figure 3	This study
pET 28a	Bacterial Expression vector, carries the fi ori, KanR, ori, rop, LacI.	Figure 4	Our laboratory
pET 28a K12 Pcas-gfp	pET 28a plasmid with Pcas (355bp upstream sequence of CasA start carton form E.coli Mg1655)and gfp gene under its	Figure 4	This study
pET 28a Se Pcas-gfp	pET 28a plasmid with Pcas (212bp upstream sequence of CasA start carton form Salmonella enterica ATCC 51960)and gfp gene under its	Figure 4	This study
pACYC Ptac-K12creA	pACYC plasmid with Ptac and creA form E. coli Mg1655	Figure 4	This study
pACYC Ptac-SecreA	pACYC plasmid with Ptac and creA form Salmonella enterica ATCC 51960	Figure 4	This study
pACYC Ptac-SecreA	pACYC plasmid with Ptac and creAm (1-3m TAG-CGA) form Salmonella enterica ATCC 51960	Figure 4	This study
pACYC Se-creA Pcas-gfp	pACYC plasmid with creAand Pcas form S. enterica ATCC 51960 (293bp upstream sequence of CasA start carton)	Figure 4	This study
pACYC Se-creAmPcas-gfp	pACYC plasmid with creAm (1-3m TAG-CGA)and Pcas form S. enterica ATCC 51960 (293bp upstream sequence of CasA start carton)	Figure 4	This study
pET 28a Ptacm3-O-CRISPR	pET 28a plasmid with Ptacm3 with symmetrical lacO and CRISPR seqence of Dh5α	Figure 4	This study
pET30b-Mbcas12a	pET30b expression plasmid with Mbcas12a gene of Moraxella bovoculi strain 22581	Figure 5	Yanli Wang's lab
pApm	Wide host expression plasmid, with SacB, ApmR, RSF1010 replicon and LacI gene	Figure 5	This study
pApm-Pj23117Mbcas12a	pApm expression plasmid with Pj23117 promoter and Mbcas12a gene of Moraxella bovoculi strain 22581	Figure 5	This study
pACYC	Common used plasmid cloning vector in E. coli, carries the P15A replicon, lacI gene and chloramphenicol resistance gene.	Figure 5	This study
pACYC-PMbcas12a-gfp	pACYC plasmid with Pmbcas12a(330bp-upstream sequence of Mbcas12a from Moraxella bovoculi 237) and gfp gene under its control	Figure 5	This study
pACYC-PMbcas12aΨSm-gfp	pACYC-PMbcas12a-gfp plasmid with the PMbcas12a Target mutant(CTT→AGG)	Figure 5	This study
pACYC-PMbcas12a Targetm-gfp	pACYC-PMbcas12a-gfp plasmid with the PMbcas12a creA mutant(CTT→AGG)	Figure 5	This study
pACYC-PMbcas12aΨSm&Targetm-gfp	pACYC-PMbcas12a-gfp plasmid with the PMbcas12a creA and Target both mutant(CTT→AGG)	Figure 5	This study
pUC57K	Common used plasmid cloning vector in E. coli, carries the pBR322 replicon, and kanamycin resistance gene.	Figure 5	This study
pUC57-PtacO-CRISPR	pUC57K plasmid with Ptac promoter,Lac operator and CRISPR sequence of Moraxella bovoculi 237	Figure 5	This study
pUC57-PtacO-AcrVA1	pUC57K plasmid with Ptac promoter,Lac operator,canonical RBS and codon optimized AcrVA1	Figure 6	This study
pUC57-PtacO-AcrVA2	pUC57K plasmid with Ptac promoter,Lac operator,canonical RBS and codon optimized AcrVA2	Figure 6	This study
pUC57-PtacO-AcrVA3	pUC57K plasmid with Ptac promoter,Lac operator,canonical RBS and codon optimized AcrVA3	Figure 6	This study
pUC57-PtacO-AcrVA4	pUC57K plasmid with Ptac promoter,Lac operator,canonical RBS and codon optimized AcrVA4	Figure 6	This study
pUC57-PtacO-AcrVA5	pUC57K plasmid with Ptac promoter,Lac operator,canonical RBS and codon optimized AcrVA5	Figure 6	This study
pET 28a Ptacm3-O-AcrIE8	pET 28a plasmid with Ptacm3 with symmetrical lacO, canonical RBS and AcrIE8 seqence of S. enterica strain PNUSAS061391(GenBank: AADPNN010000011.1; gene:EHZ41_21900)	Figure 6	This study
p P16s-gfp	pWL502 plasmid with P16s promtor SD of creT and gfp	Figure s2	This study
p PphaR-TSD-gfp	pWL502 plasmid with PphaR promtor SD of creT and gfp	Figure s2	This study
p Pcas6-TSD-gfp	pWL502 plasmid with Pcas6 promtor SD of creT and gfp	Figure s2	This study
p Pcas8-TSD-gfp	pWL502 plasmid with Pcas8 promtor SD of creT and gfp	Figure s2	This study
pACYC Ptac-SecreA 4-5m AT-CG
pACYC Ptac-SecreA 6m A-C
pACYC Ptac-SecreA 7-9m CAG-GTC
pACYC Ptac-SecreA 10-11m TC-GA
pACYC Ptac-SecreA 12m T-G
pACYC Ptac-SecreA 13-15m TAA-CCG
