## Supplementary material for "Degenerated CRISPRs widely regulate Cas expression to balance immunity and cost": Table S2

### Sheet: Table S2
Table S2. Oligos used in this study
Name	Sequence (5'-3')a	Annotation
For GFP expression (Fig. 1）
Pcas8-gfp-F-B	ATGGATCCAAAAAAAAGTGATCACCCTTCTTGTC	For amplification of the cas8 of promoter
Pcas8-gfp-R	CTTCTCCTTTACTCATATAGTGACGTCTAATCGTAT	For amplification of the cas8 of promoter; containing partial sequence of gfp
PcreT-gfp-FB	ATGGATCCAAAAAAAAATAGTGACGTCTAATCGT	For amplification of the creT of promoter
PcreT-gfp-R	CTTCTCCTTTACTCATGTGATCACCCTTCTTG	For amplification of the creT of promoter; containing partial sequence of gfp
PcreTTATAm-F	TAGCACAAGGGAAAAGCGGGTGTGAGTGCCGGTTG	mutating TATA-box of PcreT
PcreT TATAm-R	CAACCGGCACTCACACCCGCTTTTCCCTTGTGCTA	mutating TATA-box of PcreT
Pcas8TATAm-F	TATACCCTAGAACTCGCGCTGATGCGACAGAATATA	mutating TATA-box of Pcas8
Pcas8TATAm-R	TATATTCTGTCGCATCAGCGCGAGTTCTAGGGTATA	mutating TATA-box of Pcas8
Pcas8BREm-F	CTTGTGCTATACCCTCTCCCTATATATGATGCGA	mutating BRE of Pcas8
Pcas8BREm-R	TCGCATCATATATAGGGAGAGGGTATAGCACAAG	mutating BRE of Pcas8
gfp-F	ATGAGTAAAGGAGAAGAACT	For amplification of the gfp gene
gfp-RK	ACGGTACCAAAAAAAATTATTTGTATAGTTCATCCATGCC	For amplification of the gfp gene
For promoter activity (Fig. S2)
Pcas6F	ATGGATCCTTTTTTTTTCTCAAATTGATGTTATTGG	For amplification of the cas6 of promoter
Pcas6R	CATGTGATCACCCTTCTTACCAATCATACAATCTGTAATATATATTG	For amplification of the cas6 of promoter; containing partial sequence of the SDcreT
Pcas8F	ATGGATCCTTTTTTTTTGTCAACACATTCAACCGGCACTC	For amplification of the cas8 of promoter
Pcas8R	CATGTGATCACCCTTCTTAATCGTATATTCTGTCGCATCATATATAGTT	For amplification of the cas8 of promoter; containing partial sequence of the SDcreT
PphaRF	ATGGATCCTTTTTTTTTCGAAGGGAACATATATGTTACTGCA	For amplification of the phaR of promoter
PphaRR	CATGTGATCACCCTTCTTTAACTCGGTGTTGTACCTGCAGTAACA	For amplification of the phaR of promoter; containing partial sequence of the SDcreT
P16sF	ATGGATCCTTTTTTTTGGCGTCCCATTCCCGACACG	For amplification of the 16s-rRNA of promoter
P16sR	CATGTGATCACCCTTCTTGCGTTCGCATTTCATTCC	For amplification of the 16s-rRNA of promoter; containing partial sequence of the SDcreT
SDcreT-gfpF	AAGAAGGGTGATCACATGAGTAAAGGAGAAGAAC	For amplification of the gfp gene; containing partial sequence of SDcreT
gfp-RK	ACGGTACCAAAAAAAATTATTTGTATAGTTCATCCATGCC	For amplification of the gfp gene
For spacer acquisition (Fig. 2B)
phaR-S13-FB	CGGGATCCGTTTCAGACGAACCCTCGTGGGGTTGAAGCTCGGCACACACAGTCTTACTTCGCGCTGGTC	For amplification of the spacer13, containing partial sequence of Repeat
pharR-S13-RK	GGGGTACCGCTTCAACCCCACGAGGGTTCGTCTGAAACTCTATCGACCAGCGCGAAGTAAGACTGTG	For amplification of the spacer13, containing partial sequence of Repeat
adapt test F	ACTGTGACCCGCCGTTAGCAG	Against the leader sequence of CRISPR
adapt test R	CGGAGGCGATGACTGATGGCAG	Against the spacer1 sequence of CRISPR
For crispr expression (Fig. 3B)
8(U)-crisprFB	CGGGATCCTTTTTTTTGTTTCAGACGAACCCTCGTGGGGTTGAAGCTTGCTTTCTGC	Containing the Terminator (8U）
Leader-FB	CGGGATCCTTTTTTTCTTATTGATGGTCGACGGAAGGTC	Contains the sequence of Leader
phaR-crispr-FB	CGGGATCCCGAAGGGAACATATATGTTACTGCAGGTACAACACCGAGTTAGGAGGTTTCAGACGAACCCTCGTGGGGTTGAAGCTTGCTTTCTGC	Linking phaR promoter to the crispr
crispr R	GCGGTACCAAAAAAAATGGACGGCAGGAGCACTGACGTA	The complement of 'AAAAAAAA' serves as a transcription terminator
For amplification of ψR-replaced creTA (Fig. S6; Fig. 3C)
pHhis-TA-F	CGCGGATCCTGGTTGGCCACATAGTGACG	Forward primer for creTA amplification
pHhis-TA-R	CGGGGTACCCCCAGCCATATTGACTCAAC	Reverse primer for creTA amplification
pHhis-ΨR1-R1	TATTAAAATGAACTGGGATCGGGACAATAGCCCAAGGGCTTCAACCCAACTAGGGTTCGTCTGTAACGTCCCCGACCCAGTAAAACT	mutating the ψR1 to H. mediterranei CRISPR repeat
pHhis-ΨR1-R2	CGGGGTACCCCCAGCCATATTGACTCAACGGAAGTAGTCTATTAAAATGAACTGGGATC	Reverse primer for ψR-replaced creTA amplification
pHhis-ΨR12-R1	GGAAGTAGTCTATTAAAATGAAGCTTCAACCCAACTAGGGTTCGTCTGTAACCTGGGATCGGGACAATAGCCC	Reverse primer for ψR-replaced creTA amplification
pHhis-ΨR12-R2	CGGGGTACCCCCAGCCATATTGACTCAACGGAAGTAGTCTATTAAAATGAA	Reverse primer for ψR-replaced creTA amplification
phaR-creA-R	CTAACTCGGTGTTGTACCTGCAGTAACATATATGTTCCCTTCGGTCCCCGACCCAGTAAAACTACA	linking phaR promoter to the creA gene; containing partial sequence of PphaR
phaR-creA-F	TACTGCAGGTACAACACCGAGTTAGGAGGTTACAGACGAACCCTAGTTGGGTTGAAGCCCTTGGGCTATTGT	linking phaR promoter to the creA gene; containing partial sequence of PphaR
For gfp assay in Fig. 3D
Pcas8-gfp-F1	CGCGGATCCCCGGCACTCACAAAATATTTTCCCTTGTGCTATACCCTAGAACTATATATGA	For amplification of the gfp gene
PcreT-gfp-FB	CGGGATCCAGTGACGTCTAATCGTATATTC	For amplification of the gfp gene
Pcas8-gfp-F2	CGAAGGGAACATATATGTTACTGC	For amplification of the creA gene; containing partial sequence of PphaR
Pcas8-gfp-R	GCAGTAACATATATGTTCCCTTCGAAAAAAAATTATTTGTATAGTTCATCCATGC	For amplification of the gfp gene; containing partial sequence of PphaR
For Northern blotting (Fig. S3)
7S-bio	CGTCAGACCGGACGCCCCC	biotin-labeled
S13-bio	CGAAGTAAGACTGTGTGTGCCG	biotin-labeled
DF60 repeat-Bio	CCCACGAGGGTTCGTCTGAAAC	biotin-labeled
For RT-qPCR experiment (Fig. 1C; Fig. 3B; Fig. S5)
Cas6-RT-F	GCACGGATGCAGCTTATCA
Cas6-RT-R	CGTGACGTCGTCAACGCGAA
Cas8-RT-F	CAGAGAAATTCCGCGAGGAGT
Cas8-RT-R	CTGAATCAGGTCGTCAGTGTA
Cas5-F	CAATCGCTGGACAGCTGGA
Cas5-R	CGACAGTGTGTTCATCGGCA
Cas7-F	CAGTTGACCCCGTAACGAAC
Cas7-R	CAAGATCGTAGTCGTCGGGA
Qcas3F	TATCACGCTCCAATCGGCTC
Qcas3R	TCTGAGTTGTACGCACGGTC
Qcas4F	TGACCGATGCAGATCCAGTC
Qcas4R	AGGCTGTCTCATCAACACGG
Qcas1F	ACAGTCAACACCGACGACAA
Qcas1R	GTCGCCTCGATACCCATCAG
Qcas2F	GCTCAAAATTGGTCGGCGAT
Qcas2R	CGTAGACTGTCCGGTTGAGC
Q7SF	TCGATGGTCCGCTGCTCAC
Q7SR	ACCGGGGGCGTCCGGTCTGA
For creT mutation (Fig. 1)
TA UF	CGCGGATCCAACTGAACATCGGCGAAAT
creTm MR	TTGAATGTGTTGACAAGAAGCCACATCACATGAGAAGATGATAC
TA DF	CTTCTTGTCAACACATTCAAC
TA DR	CGGGGTACCGTCACCGGGCCATTGGTACT
For creTA mutation (Fig. 1)
TA UF	CGCGGATCCAACTGAACATCGGCGAAAT
CreAm UR	ATGAACAAAGGTTGGGTTGAAGTAATTGG
	GCTATTGTCCCGATC
CreTA MF	ACTTCAACCCAACCTTTGTTCAT
creTm MR	TTGAATGTGTTGACAAGAAGCCACATCA
	CATGAGAAGATGATAC
TA DF	CTTCTTGTCAACACATTCAAC
TA DR	CGGGGTACCGTCACCGGGCCATTGGTACT
For crispr knockout im Tm strain (Fig. 3B)
Dcrispr UF	CGGGATCCCAAACCCGTGCTCGCAGACC
Dcrispr UR	AGAAAGCACTACCGACTATAGAAACCGCTGATCC
Dcrispr DF	GTTTCTATAGTCGGTAGTGCTTTCTACGGTCC
Dcrispr DR	CGGGGTACCGACTGAAAGTGGGATTCGCTC
For construction of the Pj23117-Mbcas12a expression plasmid (pApm backbone)
pApm-F	TTTCACACAGGAAACAGAATTCGCATGCCTCGAGGGATCCGGTTCATGTGCAGCTCCAT	For Gibson assembly of the pApm empty vector with the pCASAb-Apr BamHI/PstI vector fragment
pApm-R	ATGGAGCTGCACATGAACC
Pj23117-Mbcas12a-F	TGGAGCTGCACATGAACCGGATCCTTGACAGCTAGCTCAGTCCTAGGGATTGTGCTAGCTCTAGAAATAATTTTGTTTAACTTT	For amplification of the Pj23117 promoter and Mbcas12a gene
Mbcas12a-R	ACAATTTCACACAGGAAACAGCATGCCTCGAGCTAACGGTTCTGGGCGAAGTTCAGC
For construction of the PMbcas12a-GFP reporter plasmid (pACYC backbone)
PMbcas12a-F1	AAACCATCAAAAACCGATTTCTTAGGAAGTCGGTTTTTTATTGGCTGACGGTATTTGGT	For amplification of the PMbcas12a Promoter
PMbcas12a-F2	TGGCTGACGGTATTTGGTTGAATAATAAATACTTTGAAGTTCGATGTTATCTATTTGGT
PMbcas12a-F3	CGATGTTATCTATTTGGTAGCTTCAATCAAATCATTGATATTTTTTAACTTTTTGCATA
PMbcas12a-F4	ATTTTTTAACTTTTTGCATATTCTCAATCTACAAACAGTAGAAATTAGTGGTGTCGTTA
PMbcas12a-R4	AATATCATTTTATGATGTGTTGTGTTATAATTTTAGCCGTCTAACGACACCACTAATTT
PMbcas12a-R3	GTCTCGTCAATATTTTTTATGAGAATATGATATATGATAAAAATATCATTTTATGATGT
PMbcas12a-R2	TAGGTGCTGTTTTGGTACAGTTGATTTTATGAAAGGCGATTTGTCTCGTCAATATTTTT
PMbcas12a-GFP-R1	TTCTTCTCCTTTACGCATAAAAATCTCCGTTTGGTGGTGGCTAGGTGCTGTTTTGGTAC
PMbcas12a-pACYC-R	GGTTTTTGATGGTTTTTAGAGGTACCACATGAGAATTACAACTTAT	For amplification of the pACYC backbone
GFP-pACYC-F	TGGATGAACTATACAAATAAGGATCCGCGGCCGCCTGCAGACTAGT
GFP-F	ATGCGTAAAGGAGAAGAA	For amplification of the gfp gene
GFP-R	TTATTTGTATAGTTCATCCA
Targetm-CTT(AGG)-F	ACATCATAAAATGATATTTTTATCATATATCATAGGATCATAAAAAATATTGACGAGAC	For amplification of the Target mutant(CTT→AGG) in PMbcas12a
ΨSm-CTT(AGG)-R	AATTTCTACTGTTTGTAGATTGATCCTATGCAAAAAGTTAAAAAATATCAATGATTTGATTGAAG	For amplification of the creA ΨS mutant (CTT→AGG) in PMbcas12a
For construction of the PtacO-MbCRISPR expression plasmid (pUC57K backbone)
puc-tacrb	CAGTAGAAATTTAAAAGGTCGTTAGACAATTGTGAGCGCTCACAATTCCACACATTATACGAGCCGATGATTAATTG	For amplification of the PtacO-R1 fragment
R1-R	ATTAATCGCCACGCGCGAAGCGTGGGCATCTACAAACAGTAGAAATTTAAAAGGTCGTTAGAC
sp1-F	GCCCACGCTTCGCGCGTGGCGATTAAT	For amplification of the MbCRISPR fragment
R17-RK	AGTGGCAGGGCGGGGCGTAAGGTACCCTCATACCTTAGAAGAACAG
R17-ORIF	TTACGCCCCGCCCTGCCACTGGCCGCGTTGCTGGCGTTTTTCCATA	For amplification of the pUC57K backbone
ORI-R	TGATATCAGCTCACTCAAAGGTGCGCGGAACCCCTATTTG
For construction of the PtacO-AcrVA expression plasmid (pUC57K backbone)
puc-tacfb	CTTTGAGTGAGCTGATATCAGGATCCTTGACAATTAATCATCGGCTCG	For amplification of the PtacO-RBS fragment
RBS-TAC-R	CATAGATCCTTTCTCCTCTTTAGATCTAATTGTGAGCGCTCACAATTCCACACATTATACGAGCCGATGATTAATTGT
AcrVA1-F	AAGAGGAGAAAGGATCTATGTACGAAGCGAAAGAACGT	For amplification of the AcrVA1 fragment
AcrVA1-R	AGTGGCAGGGCGGGGCGTAAGGTACCTTAACGCAGACGAGCGAA
AcrVA2-R	AGTGGCAGGGCGGGGCGTAAGGTACCTTACACACCGGAGTTCACGA	For amplification of the AcrVA2 fragment
AcrVA2-F	AAGAGGAGAAAGGATCTATGCATCACACCATCGCACGT
AcrVA3-R	AGTGGCAGGGCGGGGCGTAAGGTACCTTAACCTTTGATGATCTT	For amplification of the AcrVA3 fragment
AcrVA3-F	AAGAGGAGAAAGGATCTATGATCGCTCACCAGAAGAAC
AcrVA4-F	AAGAGGAGAAAGGATCTATGTACGAAATCAAACTGAAC	For amplification of the AcrVA4 fragment
AcrVA4-R	AGTGGCAGGGCGGGGCGTAAGGTACCTTATTTGTGCAGGTTACG
AcrVA5-F	AAGAGGAGAAAGGATCTATGAAAATCGAACTGTCTGGT	For amplification of the AcrVA5 fragment
AcrVA5-R	AGTGGCAGGGCGGGGCGTAAGGTACCTTAGCTCCAACGCATCAG
